# Mimicking the breast metastatic microenvironment: characterization of a novel syngeneic model of HER2^+^ breast cancer

**DOI:** 10.1101/2024.01.25.577282

**Authors:** Aaron G. Baugh, Edgar Gonzalez, Valerie H. Narumi, Jesse Kreger, Yingtong Liu, Christine Rafie, Sofi Castanon, Julie Jang, Luciane T. Kagohara, Dimitra P. Anastasiadou, James Leatherman, Todd D. Armstrong, Isaac Chan, George S. Karagiannis, Elizabeth M. Jaffee, Adam MacLean, Evanthia T. Roussos Torres

## Abstract

Preclinical murine models in which primary tumors spontaneously metastasize to distant organs are valuable tools to study metastatic progression and novel cancer treatment combinations. Here, we characterize a novel syngeneic murine breast tumor cell line, NT2.5-lung metastasis (- LM), that provides a model of spontaneously metastatic neu-expressing breast cancer with quicker onset of widespread metastases after orthotopic mammary implantation in immune-competent NeuN mice. Within one week of orthotopic implantation of NT2.5-LM in NeuN mice, distant metastases can be observed in the lungs. Within four weeks, metastases are also observed in the bones, spleen, colon, and liver. Metastases are rapidly growing, proliferative, and responsive to HER2-directed therapy. We demonstrate altered expression of markers of epithelial-to-mesenchymal transition (EMT) and enrichment in EMT-regulating pathways, suggestive of their enhanced metastatic potential. The new NT2.5-LM model provides more rapid and spontaneous development of widespread metastases. Besides investigating mechanisms of metastatic progression, this new model may be used for the rationalized development of novel therapeutic interventions and assessment of therapeutic responses targeting distant visceral metastases

**SUMMARY STATEMENT:** We characterize a new syngeneic, immune-competent murine model of breast cancer (NT2.5-LM) that yields rapid and widespread metastases, preserves spontaneous metastasis, and provides a model for studying novel therapeutic interventions.
