## Supplemental Table 1 for "Mimicking the breast metastatic microenvironment: characterization of a novel syngeneic model of HER2^+^ breast cancer"

### Sheet: Up-regulated in NT2.5-LM
KEGG_2019_Mouse Term	Overlap	P-value	Adjusted P-value	Odds Ratio	Combined Score	Genes
Ribosome	25/170	9.26677e-20	2.02942e-17	15.023	658.386	RPL5;RPL3;RPLP0;RPL9;RPS15A;RPS19;RPS18;RPLP2;RPL37;RPS2;RPS11;RPL18;RPS10;RPS13;RPS12;RPL19;RPS9;RPL21;RPS5;RPS6;RPL13A;RPS28;RPL27A;RPS20;RPS23
Glycolysis / Gluconeogenesis	1967-08-01	1.8395e-06	0.000201425	11.0329	145.701	GPI1;LDHA;ALDH2;PGAM1;ENO1;ENO3;GAPDH;HK2
HIF-1 signaling pathway	8/104	4.88371e-05	0.00356511	6.76791	67.1851	LDHA;RPS6;ELOB;ENO1;ENO3;GAPDH;HK2;VEGFA
Human cytomegalovirus infection	11/255	0.000384037	0.021026	3.67937	28.9374	NFKBIA;PPP3CA;RHEB;GNB2;CREB3L2;H2-K1;NFATC1;B2M;H2-D1;VEGFA;TAPBP
Human immunodeficiency virus 1 infection	10/238	0.000859751	0.0359612	3.56762	25.1833	NFKBIA;PPP3CA;GNB2;H2-K1;AP1S1;NFATC1;ELOB;B2M;H2-D1;TAPBP
Human T-cell leukemia virus 1 infection	10/245	0.00107111	0.0359612	3.46011	23.6639	FOSL1;NFKBIA;PPP3CA;CREB3L2;H2-K1;NFATC1;B2M;SLC25A4;H2-D1;RAN
Osteoclast differentiation	7/128	0.00114944	0.0359612	4.67309	31.6297	FOSL1;NFKBIA;SOCS3;PPP3CA;JUND;NFATC1;JUNB
Ferroptosis	1940-04-01	0.00152965	0.0398443	8.90425	57.7237	FTL1;MAP1LC3B;FTH1;CP
Kaposi sarcoma-associated herpesvirus infection	9/216	0.00163744	0.0398443	3.52571	22.6161	NFKBIA;PPP3CA;GNB2;H2-K1;NFATC1;CXCL1;CXCL2;H2-D1;VEGFA
Proteasome	1946-04-01	0.00257628	0.0519021	7.62989	45.4849	SEM1;PSMB1;PSMB8;PSMB9
TNF signaling pathway	6/110	0.00260695	0.0519021	4.64518	27.6368	NFKBIA;SOCS3;CREB3L2;CXCL1;JUNB;CXCL2
Amino sugar and nucleotide sugar metabolism	1949-04-01	0.00324883	0.0592912	7.12014	40.7946	GPI1;UGDH;HEXA;HK2
MAPK signaling pathway	10/294	0.00403685	0.0643442	2.85593	15.7427	DUSP5;PPP3CA;JUND;PLA2G4A;PDGFA;HSPB1;NFATC1;AREG;VEGFA;FGFR1
Proteoglycans in cancer	8/203	0.00411333	0.0643442	3.31511	18.2116	CTSL;CAV1;RPS6;PLAUR;IQGAP1;HBEGF;VEGFA;FGFR1
Gap junction	1986-05-01	0.00448817	0.0652828	4.95566	26.7918	GJA1;TUBB5;TUBB2A;PRKG2;PDGFA
Antigen processing and presentation	1990-05-01	0.00544126	0.0652828	4.72149	24.6166	CTSL;H2-K1;B2M;H2-D1;TAPBP
PI3K-Akt signaling pathway	11/357	0.00548146	0.0652828	2.58113	13.4384	RHEB;GNB2;CREB3L2;RPS6;COL6A1;PDGFA;SGK1;AREG;YWHAG;VEGFA;FGFR1
IL-17 signaling pathway	1991-05-01	0.00570024	0.0652828	4.66635	24.1122	NFKBIA;FOSL1;JUND;CXCL1;CXCL2
Legionellosis	1958-04-01	0.0059619	0.0652828	5.93074	30.3794	NFKBIA;BNIP3;CXCL1;CXCL2
VEGF signaling pathway	1958-04-01	0.0059619	0.0652828	5.93074	30.3794	PPP3CA;HSPB1;PLA2G4A;VEGFA
Epstein-Barr virus infection	8/229	0.00833386	0.0838702	2.92121	13.9851	SEM1;NFKBIA;H2-K1;VIM;RBPJ;B2M;H2-D1;TAPBP
Central carbon metabolism in cancer	1964-04-01	0.00842532	0.0838702	5.33604	25.4877	LDHA;PGAM1;HK2;FGFR1
Salmonella infection	1978-04-01	0.0165309	0.157403	4.32345	17.737	ARPC3;ARPC1B;CXCL1;CXCL2
Mineral absorption	1944-03-01	0.0175333	0.159991	5.83855	23.6091	FTL1;FTH1;ATP2B1
Regulation of actin cytoskeleton	7/217	0.0196312	0.167339	2.68038	10.5356	ENAH;ARPC3;ARPC1B;PDGFA;IQGAP1;BAIAP2;FGFR1
Lysosome	5/124	0.0198668	0.167339	3.36666	13.193	CTSL;HEXA;AP1S1;CTSH;CTSD
cGMP-PKG signaling pathway	6/172	0.0212757	0.17257	2.90105	11.1696	PPP3CA;CREB3L2;PRKG2;NFATC1;ATP2B1;SLC25A4
Th1 and Th2 cell differentiation	1987-04-01	0.0236668	0.185108	3.85287	14.4239	NFKBIA;PPP3CA;NFATC1;RBPJ
Arginine and proline metabolism	1950-03-01	0.0245753	0.185586	5.09165	18.8697	ALDH2;P4HA1;ODC1
Phagosome	6/180	0.025877	0.188902	2.76653	10.11	ATP6V1G1;TUBB5;TUBB2A;CTSL;H2-K1;H2-D1
Transcriptional misregulation in cancer	6/183	0.0277606	0.196115	2.71923	9.74608	H3F3B;NFKBIZ;JMJD1C;PDGFA;NUPR1;PBX1
Cellular senescence	6/185	0.0290655	0.198917	2.68857	9.51271	PPP3CA;RHEB;H2-K1;NFATC1;SLC25A4;H2-D1
Apoptosis	5/141	0.0322507	0.212517	2.94328	10.1078	NFKBIA;CTSL;LMNA;CTSH;CTSD
Prostate cancer	1997-04-01	0.0334915	0.212517	3.43684	11.6731	NFKBIA;CREB3L2;PDGFA;FGFR1
Fluid shear stress and atherosclerosis	5/143	0.0339639	0.212517	2.90033	9.81022	TXN1;CTSL;CAV1;PDGFA;VEGFA
Lysine degradation	1959-03-01	0.0375857	0.228646	4.2714	14.015	KMT2E;ALDH2;PLOD3
Glucagon signaling pathway	4/102	0.0391725	0.231859	3.26066	10.5638	PPP3CA;LDHA;PGAM1;CREB3L2
Ascorbate and aldarate metabolism	2023-02-27	0.0445016	0.254771	6.3629	19.8028	UGDH;ALDH2
Parathyroid hormone synthesis, secretion and action	4/107	0.0453702	0.254771	3.10159	9.5929	JUND;CREB3L2;FGFR1;HBEGF
C-type lectin receptor signaling pathway	4/112	0.052084	0.282148	2.95724	8.73835	NFKBIA;PPP3CA;NFATC1;LSP1
Endocytosis	7/269	0.0528222	0.282148	2.14268	6.30125	IQSEC1;ARPC3;ARPC1B;CAV1;H2-K1;VPS37B;H2-D1
Natural killer cell mediated cytotoxicity	4/118	0.0608163	0.29874	2.80074	7.84179	PPP3CA;H2-K1;NFATC1;H2-D1
Neomycin, kanamycin and gentamicin biosynthesis	2023-01-05	0.0609626	0.29874	19.8253	55.4612	HK2
Adherens junction	1972-03-01	0.061385	0.29874	3.46435	9.66759	IQGAP1;BAIAP2;FGFR1
B cell receptor signaling pathway	1972-03-01	0.061385	0.29874	3.46435	9.66759	NFKBIA;PPP3CA;NFATC1
Starch and sucrose metabolism	1933-02-01	0.0637801	0.303649	5.12981	14.1189	GPI1;HK2
Bacterial invasion of epithelial cells	1974-03-01	0.065544	0.305407	3.36643	9.17362	ARPC3;ARPC1B;CAV1
Viral carcinogenesis	6/229	0.0683404	0.311803	2.15324	5.77769	NFKBIA;CREB3L2;H2-K1;RBPJ;H2-D1;YWHAG
Necroptosis	5/176	0.0704098	0.314689	2.33668	6.20019	FTL1;FTH1;PLA2G4A;H2AFV;SLC25A4
Salivary secretion	1978-03-01	0.0742375	0.32516	3.18623	8.28576	CST3;PRKG2;ATP2B1
Autophagy	4/130	0.0804406	0.338317	2.53246	6.38239	RHEB;CTSL;BNIP3;CTSD
Pyruvate metabolism	1938-02-01	0.0815826	0.338317	4.41622	11.0677	LDHA;ALDH2
Relaxin signaling pathway	4/131	0.0822024	0.338317	2.51239	6.27738	NFKBIA;GNB2;CREB3L2;VEGFA
Human papillomavirus infection	8/360	0.0834207	0.338317	1.82175	4.52497	ATP6V1G1;RHEB;CREB3L2;H2-K1;COL6A1;RBPJ;H2-D1;VEGFA
RNA degradation	1983-03-01	0.0857804	0.341562	2.98634	7.33434	BTG1;ENO1;ENO3
Rheumatoid arthritis	1984-03-01	0.0881755	0.344829	2.94932	7.1622	ATP6V1G1;CTSL;VEGFA
Bladder cancer	1941-02-01	0.0929088	0.348137	4.07589	9.68487	VEGFA;HBEGF
Signaling pathways regulating pluripotency of stem cells	4/137	0.0931675	0.348137	2.39831	5.69205	ZFHX3;INHBA;KLF4;FGFR1
Fc gamma R-mediated phagocytosis	1987-03-01	0.0955273	0.348137	2.84355	6.67764	ARPC3;ARPC1B;PLA2G4A
Viral myocarditis	1987-03-01	0.0955273	0.348137	2.84355	6.67764	CAV1;H2-K1;H2-D1
Insulin signaling pathway	4/139	0.0969696	0.348137	2.36254	5.51265	SOCS3;RHEB;RPS6;HK2
Vasopressin-regulated water reabsorption	1943-02-01	0.100697	0.355688	3.87667	8.89943	CREB3L2;ARHGDIB
Alcoholism	5/199	0.104882	0.364591	2.05723	4.63887	H3F3B;GNB2;CREB3L2;H2AFV;SLC29A1
NOD-like receptor signaling pathway	5/205	0.115035	0.393634	1.9949	4.31401	TXN1;NFKBIA;NEK7;CXCL1;CXCL2
Type II diabetes mellitus	1948-02-01	0.120899	0.407337	3.45442	7.29849	SOCS3;HK2
cAMP signaling pathway	5/211	0.125638	0.410192	1.9362	4.01636	NFKBIA;CREB3L2;NFATC1;SOX9;ATP2B1
Choline metabolism in cancer	1999-03-01	0.127244	0.410192	2.48659	5.12647	RHEB;PDGFA;PLA2G4A
mTOR signaling pathway	4/154	0.127694	0.410192	2.12466	4.37281	ATP6V1G1;RHEB;RPS6;SGK1
Cysteine and methionine metabolism	1950-02-01	0.129238	0.410192	3.31015	6.77288	MTAP;LDHA
T cell receptor signaling pathway	3/101	0.132858	0.412744	2.43559	4.91619	NFKBIA;PPP3CA;NFATC1
NF-kappa B signaling pathway	3/102	0.135697	0.412744	2.41087	4.81531	NFKBIA;UBE2I;CXCL2
Th17 cell differentiation	3/102	0.135697	0.412744	2.41087	4.81531	NFKBIA;PPP3CA;NFATC1
Insulin resistance	3/110	0.159124	0.477372	2.22971	4.09837	NFKBIA;SOCS3;CREB3L2
Thermogenesis	5/231	0.164005	0.485367	1.76305	3.18734	RHEB;CREB3L2;RPS6;PRKG2;FGFR1
Ras signaling pathway	5/233	0.168078	0.490788	1.7474	3.11619	GNB2;PDGFA;PLA2G4A;VEGFA;FGFR1
Glutamatergic synapse	3/114	0.171273	0.493535	2.14892	3.79177	PPP3CA;GNB2;PLA2G4A
Cytosolic DNA-sensing pathway	1961-02-01	0.177119	0.497297	2.6915	4.6588	NFKBIA;POLR1D
Long-term depression	1961-02-01	0.177119	0.497297	2.6915	4.6588	PRKG2;PLA2G4A
Allograft rejection	1963-02-01	0.186107	0.515916	2.60299	4.37676	H2-K1;H2-D1
Graft-versus-host disease	1964-02-01	0.190624	0.521834	2.56087	4.24452	H2-K1;H2-D1
Other glycan degradation	2023-01-18	0.202692	0.543454	4.66171	7.44039	HEXA
Amphetamine addiction	1968-02-01	0.208831	0.543454	2.40518	3.76707	PPP3CA;CREB3L2
Renal cell carcinoma	1968-02-01	0.208831	0.543454	2.40518	3.76707	ELOB;VEGFA
AMPK signaling pathway	3/126	0.20915	0.543454	1.93809	3.03253	RAB2A;RHEB;CREB3L2
Cortisol synthesis and secretion	1969-02-01	0.213411	0.543454	2.36916	3.65925	CREB3L2;PBX1
Type I diabetes mellitus	1969-02-01	0.213411	0.543454	2.36916	3.65925	H2-K1;H2-D1
Adipocytokine signaling pathway	1971-02-01	0.2226	0.556036	2.30026	3.45586	NFKBIA;SOCS3
Arrhythmogenic right ventricular cardiomyopathy (ARVC)	1972-02-01	0.227206	0.556036	2.26728	3.35988	GJA1;LMNA
Melanoma	1972-02-01	0.227206	0.556036	2.26728	3.35988	PDGFA;FGFR1
Glycosaminoglycan degradation	2023-01-21	0.232247	0.556036	3.96185	5.78412	HEXA
Chemokine signaling pathway	4/197	0.233132	0.556036	1.64767	2.39925	NFKBIA;GNB2;CXCL1;CXCL2
Estrogen signaling pathway	3/134	0.235348	0.556036	1.81899	2.63152	CREB3L2;CTSD;HBEGF
Focal adhesion	4/199	0.238496	0.556036	1.6306	2.33731	CAV1;COL6A1;PDGFA;VEGFA
Dopaminergic synapse	3/135	0.238664	0.556036	1.80512	2.58619	PPP3CA;GNB2;CREB3L2
Other types of O-glycan biosynthesis	2023-01-22	0.241854	0.557536	3.773	5.35548	PLOD3
Renin secretion	1976-02-01	0.245689	0.560478	2.14429	3.00992	PPP3CA;PRKG2
Ubiquitin mediated proteolysis	3/138	0.248659	0.561405	1.76473	2.45593	SOCS3;UBE2I;ELOB
Autoimmune thyroid disease	1978-02-01	0.254954	0.569744	2.08765	2.85313	H2-K1;H2-D1
Histidine metabolism	2023-01-24	0.26071	0.576722	3.44456	4.63068	ALDH2
alpha-Linolenic acid metabolism	2023-01-25	0.269962	0.591217	3.30087	4.3224	PLA2G4A
Adrenergic signaling in cardiomyocytes	3/148	0.282378	0.603714	1.64219	2.07656	TPM2;CREB3L2;ATP2B1
ErbB signaling pathway	1984-02-01	0.282767	0.603714	1.9343	2.44328	AREG;HBEGF
Phospholipase D signaling pathway	3/149	0.285775	0.603714	1.63086	2.04273	RHEB;PDGFA;PLA2G4A
Collecting duct acid secretion	2023-01-27	0.288122	0.603714	3.04665	3.79116	ATP6V1G1
Hypertrophic cardiomyopathy (HCM)	1986-02-01	0.292025	0.603714	1.88806	2.32404	TPM2;LMNA
RNA polymerase	2023-01-28	0.297033	0.603714	2.93366	3.56121	POLR1D
Herpes simplex virus 1 infection	7/433	0.298653	0.603714	1.30671	1.57912	NFKBIA;SOCS3;RHEB;H2-K1;B2M;H2-D1;TAPBP
Oxytocin signaling pathway	3/154	0.302807	0.603714	1.57645	1.88333	PPP3CA;PLA2G4A;NFATC1
Dilated cardiomyopathy (DCM)	1990-02-01	0.310489	0.603714	1.80187	2.10748	TPM2;LMNA
GnRH signaling pathway	1990-02-01	0.310489	0.603714	1.80187	2.10748	PLA2G4A;HBEGF
TGF-beta signaling pathway	1991-02-01	0.315091	0.603714	1.78153	2.05748	INHBA;LTBP1
Hippo signaling pathway	3/159	0.319886	0.603714	1.52554	1.73879	WWTR1;AREG;YWHAG
Propanoate metabolism	2023-01-31	0.323103	0.603714	2.63989	2.98251	LDHA
Hepatitis C	3/160	0.323304	0.603714	1.51574	1.71152	NFKBIA;SOCS3;YWHAG
Wnt signaling pathway	3/160	0.323304	0.603714	1.51574	1.71152	FOSL1;PPP3CA;NFATC1
Hematopoietic cell lineage	1994-02-01	0.328854	0.603714	1.72318	1.91642	CD24A;CD9
Galactose metabolism	1932-01-01	0.331577	0.603714	2.55461	2.82001	HK2
Pentose phosphate pathway	1932-01-01	0.331577	0.603714	2.55461	2.82001	GPI1
beta-Alanine metabolism	1932-01-01	0.331577	0.603714	2.55461	2.82001	ALDH2
Hepatitis B	3/163	0.333559	0.603714	1.4871	1.63274	NFKBIA;CREB3L2;NFATC1
Protein processing in endoplasmic reticulum	3/163	0.333559	0.603714	1.4871	1.63274	HSPH1;HSPA4L;PDIA6
SNARE interactions in vesicular transport	1933-01-01	0.339946	0.610231	2.47465	2.67007	VAMP5
RNA transport	3/167	0.347221	0.614984	1.45053	1.53436	UBE2I;RAN;EIF3A
Pentose and glucuronate interconversions	1934-01-01	0.34821	0.614984	2.39954	2.53139	UGDH
Circadian entrainment	1999-02-01	0.351617	0.615135	1.63394	1.70781	GNB2;PRKG2
Fructose and mannose metabolism	1935-01-01	0.356371	0.615135	2.32884	2.40286	HK2
Cell adhesion molecules (CAMs)	3/170	0.357452	0.615135	1.42425	1.46521	CADM1;H2-K1;H2-D1
AGE-RAGE signaling pathway in diabetic complications	2/101	0.360649	0.615135	1.60077	1.63254	NFATC1;VEGFA
Aldosterone synthesis and secretion	2/102	0.365148	0.615135	1.58468	1.59649	CREB3L2;ATP2B1
Longevity regulating pathway	2/102	0.365148	0.615135	1.58468	1.59649	RHEB;CREB3L2
Alzheimer disease	3/175	0.374453	0.625993	1.3825	1.35801	PPP3CA;LRP1;GAPDH
Aldosterone-regulated sodium reabsorption	1938-01-01	0.380249	0.628583	2.13969	2.06893	SGK1
Amoebiasis	2/106	0.38302	0.628583	1.52342	1.46198	SERPINB6A;HSPB1
Tuberculosis	3/178	0.384612	0.628583	1.35859	1.29816	PPP3CA;LSP1;CTSD
Glycine, serine and threonine metabolism	1940-01-01	0.395676	0.641874	2.02976	1.88191	PGAM1
Homologous recombination	1941-01-01	0.403245	0.644603	1.97892	1.79727	SEM1
Porphyrin and chlorophyll metabolism	1941-01-01	0.403245	0.644603	1.97892	1.79727	CP
Cholinergic synapse	2/113	0.413758	0.652147	1.42684	1.25915	GNB2;CREB3L2
Carbohydrate digestion and absorption	1943-01-01	0.418101	0.652147	1.88449	1.64333	HK2
Calcium signaling pathway	3/189	0.4215	0.652147	1.27752	1.1037	PPP3CA;ATP2B1;SLC25A4
Thyroid hormone signaling pathway	2/115	0.422402	0.652147	1.40144	1.20776	RHEB;MED13L
Hedgehog signaling pathway	1944-01-01	0.425391	0.652147	1.84057	1.57322	GAS1
Oocyte meiosis	2/116	0.4267	0.652147	1.38908	1.18304	PPP3CA;YWHAG
Glycosphingolipid biosynthesis	1945-01-01	0.432589	0.652147	1.79865	1.50721	HEXA
Ether lipid metabolism	1947-01-01	0.446718	0.652147	1.72027	1.38624	PLA2G4A
Neurotrophin signaling pathway	2/121	0.447932	0.652147	1.33037	1.06844	NFKBIA;ARHGDIB
Cocaine addiction	1948-01-01	0.45365	0.652147	1.68359	1.33076	CREB3L2
Sphingolipid metabolism	1948-01-01	0.45365	0.652147	1.68359	1.33076	SGMS2
Tryptophan metabolism	1948-01-01	0.45365	0.652147	1.68359	1.33076	ALDH2
Sphingolipid signaling pathway	2/124	0.460458	0.652147	1.29746	1.00622	SGMS2;CTSD
Cholesterol metabolism	1949-01-01	0.460496	0.652147	1.64843	1.27828	LRP1
Malaria	1949-01-01	0.460496	0.652147	1.64843	1.27828	LRP1
Notch signaling pathway	1949-01-01	0.460496	0.652147	1.64843	1.27828	RBPJ
Platelet activation	2/125	0.464597	0.652147	1.28685	0.986478	PRKG2;PLA2G4A
Fatty acid degradation	1950-01-01	0.467256	0.652147	1.6147	1.22859	ALDH2
Linoleic acid metabolism	1950-01-01	0.467256	0.652147	1.6147	1.22859	PLA2G4A
MicroRNAs in cancer	4/281	0.467521	0.652147	1.14308	0.869098	UBE2I;PDGFA;VIM;VEGFA
Amyotrophic lateral sclerosis (ALS)	1952-01-01	0.480525	0.666044	1.55122	1.13686	PPP3CA
Rap1 signaling pathway	3/209	0.486461	0.666511	1.15231	0.830355	PDGFA;VEGFA;FGFR1
Glycosaminoglycan biosynthesis	1953-01-01	0.487035	0.666511	1.52132	1.09446	HS3ST1
FoxO signaling pathway	2/132	0.493036	0.666511	1.21712	0.860716	BNIP3;SGK1
Serotonergic synapse	2/132	0.493036	0.666511	1.21712	0.860716	GNB2;PLA2G4A
Cytokine-cytokine receptor interaction	4/292	0.497216	0.667433	1.0988	0.767767	TNFRSF12A;CXCL1;INHBA;CXCL2
Endocrine and other factor-regulated calcium reabsorption	1955-01-01	0.499813	0.667433	1.46482	1.01589	ATP2B1
Regulation of lipolysis in adipocytes	1956-01-01	0.506083	0.667663	1.43812	0.979437	PRKG2
Valine, leucine and isoleucine degradation	1956-01-01	0.506083	0.667663	1.43812	0.979437	ALDH2
Ovarian steroidogenesis	1957-01-01	0.512274	0.671784	1.41236	0.944724	PLA2G4A
Apelin signaling pathway	2/138	0.516642	0.67348	1.16307	0.768096	GNB2;RPS6
Inflammatory bowel disease (IBD)	1959-01-01	0.524425	0.679581	1.36352	0.880089	NFATC1
Systemic lupus erythematosus	2/143	0.535752	0.682966	1.12154	0.699934	H3F3B;H2AFV
Glycerolipid metabolism	1961-01-01	0.536276	0.682966	1.31794	0.821217	ALDH2
Measles	2/144	0.539512	0.682966	1.11358	0.687183	NFKBIA;RACK1
Parkinson disease	2/144	0.539512	0.682966	1.11358	0.687183	PARK7;SLC25A4
Mitophagy	1963-01-01	0.547831	0.689512	1.27529	0.767457	BNIP3
Glutathione metabolism	1964-01-01	0.553501	0.692667	1.25499	0.742314	ODC1
Leishmaniasis	1967-01-01	0.57009	0.704081	1.19776	0.673095	NFKBIA
Long-term potentiation	1967-01-01	0.57009	0.704081	1.19776	0.673095	PPP3CA
Fc epsilon RI signaling pathway	1968-01-01	0.575482	0.704081	1.17982	0.651909	PLA2G4A
RIG-I-like receptor signaling pathway	1968-01-01	0.575482	0.704081	1.17982	0.651909	NFKBIA
Cushing syndrome	2/159	0.593357	0.721592	1.00642	0.52531	CREB3L2;PBX1
Prolactin signaling pathway	1972-01-01	0.596384	0.721592	1.11313	0.575343	SOCS3
Thyroid hormone synthesis	1973-01-01	0.601448	0.72372	1.09761	0.558044	CREB3L2
JAK-STAT signaling pathway	2/164	0.610234	0.723748	0.97511	0.481619	SOCS3;PDGFA
Glioma	1975-01-01	0.611385	0.723748	1.06784	0.525406	PDGFA
Pancreatic cancer	1975-01-01	0.611385	0.723748	1.06784	0.525406	VEGFA
Chronic myeloid leukemia	1976-01-01	0.616261	0.72517	1.05355	0.510006	NFKBIA
Synaptic vesicle cycle	1977-01-01	0.621076	0.72517	1.03963	0.495178	ATP6V1G1
Influenza A	2/168	0.623349	0.72517	0.951419	0.449686	NFKBIA;SOCS3
Cardiac muscle contraction	1978-01-01	0.625831	0.72517	1.02608	0.480897	TPM2
ECM-receptor interaction	1983-01-01	0.648729	0.746646	0.963268	0.416845	COL6A1
PPAR signaling pathway	1985-01-01	0.657492	0.746646	0.940237	0.394263	UBC
Axon guidance	2/180	0.660648	0.746646	0.886734	0.367581	ENAH;PPP3CA
Insulin secretion	1986-01-01	0.661791	0.746646	0.929128	0.383549	CREB3L2
Pathways in cancer	6/535	0.662266	0.746646	0.893474	0.36819	NFKBIA;GNB2;PDGFA;ELOB;VEGFA;FGFR1
Colorectal cancer	1988-01-01	0.67023	0.746646	0.907677	0.363193	AREG
Complement and coagulation cascades	1988-01-01	0.67023	0.746646	0.907677	0.363193	PLAUR
Arachidonic acid metabolism	1989-01-01	0.67437	0.746646	0.897317	0.353521	PLA2G4A
GABAergic synapse	1990-01-01	0.678459	0.746646	0.887189	0.344168	GNB2
Protein digestion and absorption	1990-01-01	0.678459	0.746646	0.887189	0.344168	COL6A1
Morphine addiction	1992-01-01	0.686483	0.747959	0.867602	0.326369	GNB2
Small cell lung cancer	1992-01-01	0.686483	0.747959	0.867602	0.326369	NFKBIA
Huntington disease	2/192	0.694937	0.753422	0.830221	0.302146	CREB3L2;SLC25A4
mRNA surveillance pathway	1996-01-01	0.701938	0.757264	0.830903	0.294064	MSI2
Glycerophospholipid metabolism	1997-01-01	0.705682	0.757571	0.822205	0.286613	PLA2G4A
Toll-like receptor signaling pathway	1999-01-01	0.71303	0.761724	0.805344	0.272393	NFKBIA
Melanogenesis	1/100	0.716635	0.761859	0.797168	0.265608	CREB3L2
Chagas disease (American trypanosomiasis)	1/103	0.727181	0.769337	0.773604	0.246455	NFKBIA
Pancreatic secretion	1/105	0.733994	0.772811	0.75865	0.234616	ATP2B1
Toxoplasmosis	1/108	0.743897	0.77949	0.737267	0.218123	NFKBIA
Ribosome biogenesis in eukaryotes	1/115	0.765599	0.79841	0.691749	0.184764	RAN
Cell cycle	1/123	0.788166	0.818049	0.646125	0.153808	YWHAG
Inflammatory mediator regulation of TRP channels	1/127	0.798625	0.824994	0.625486	0.140649	PLA2G4A
Spliceosome	1/132	0.810978	0.833822	0.601459	0.126015	HNRNPA1
Oxidative phosphorylation	1/134	0.815705	0.834763	0.592354	0.120664	ATP6V1G1
Vascular smooth muscle contraction	1/140	0.829191	0.844618	0.566612	0.106129	PLA2G4A
Breast cancer	1/147	0.843688	0.85532	0.539253	0.0916585	FGFR1
Retrograde endocannabinoid signaling	1/150	0.849519	0.85532	0.528315	0.0861603	GNB2
Non-alcoholic fatty liver disease (NAFLD)	1/151	0.851414	0.85532	0.524766	0.0844121	SOCS3
Olfactory transduction	1/1133	0.999996	0.999996	0.0660522	2.73783e-07	PRKG2

### Sheet: Down-regulated in NT2.5-LM
KEGG_2019_Mouse Term	Overlap	P-value	Adjusted P-value	Odds Ratio	Combined Score	Genes
Ribosome	28/170	2.07926e-23	3.95059e-21	17.4161	909.597	RPL32;RPL10;RPL31;RPL34;RPL12;RPS27L;RPL7;RPS15;RPS4X;RPS14;RPL7A;RPL36;RPL35;RPL38;RPL15;RPS27A;RPL39;RPL17;RPSA;RPL23A;RPS26;RPS25;RPS3A1;RPL37A;RPL26;FAU;RPS21;RPS24
Oxidative phosphorylation	14/134	1.42547e-09	1.35419e-07	9.7041	197.66	NDUFB9;COX7B;NDUFA6;NDUFB11;COX4I1;ATP5A1;NDUFA2;ATP5C1;COX7A2;ATP5G3;ATP5G2;COX5B;ATP5E;ATP6V1E1
Parkinson disease	14/144	3.67623e-09	2.32828e-07	8.95306	173.881	NDUFB9;COX7B;NDUFA6;NDUFB11;COX4I1;ATP5A1;NDUFA2;ATP5C1;COX7A2;ATP5G3;ATP5G2;COX5B;ATP5E;CASP3
Alzheimer disease	15/175	5.76135e-09	2.73664e-07	7.81516	148.27	NDUFB9;COX7B;NDUFA6;NDUFB11;COX4I1;ATP5A1;NDUFA2;ATP5C1;COX7A2;ATP5G3;ATP5G2;COX5B;ATP5E;CASP3;CALM1
Huntington disease	15/192	2.02785e-08	7.70581e-07	7.05842	125.031	NDUFB9;COX7B;GPX1;NDUFA6;NDUFB11;COX4I1;ATP5A1;NDUFA2;ATP5C1;COX7A2;ATP5G3;ATP5G2;COX5B;ATP5E;CASP3
Focal adhesion	15/199	3.2766e-08	1.0114e-06	6.78747	116.974	ITGB1;JUN;ITGB4;LAMA4;TNC;LAMC2;MYL12A;PGF;ACTG1;COL4A2;COL4A1;ERBB2;COL9A1;FLNA;COL9A3
Thermogenesis	16/231	3.72622e-08	1.0114e-06	6.21268	106.27	NDUFB9;COX7B;NDUFA6;NDUFB11;COX4I1;ATP5A1;NDUFA2;ATP5C1;ACSL4;COX7A2;ACSL3;ATP5G3;COX5B;ATP5G2;ACTG1;ATP5E
ECM-receptor interaction	1983-10-01	8.50276e-08	2.01941e-06	11.2312	182.847	ITGB1;COL4A2;ITGB4;COL4A1;LAMA4;TNC;DAG1;COL9A1;LAMC2;COL9A3
Arrhythmogenic right ventricular cardiomyopathy (ARVC)	1972-08-01	3.19895e-06	6.75335e-05	10.1684	128.657	ITGB1;DSP;JUP;ITGB4;DAG1;CTNNA1;DSG2;ACTG1
Non-alcoholic fatty liver disease (NAFLD)	10/151	2.08532e-05	0.000396212	5.79462	62.4544	NDUFB9;JUN;COX7B;NDUFA6;NDUFB11;COX4I1;CASP3;NDUFA2;COX7A2;COX5B
PI3K-Akt signaling pathway	15/357	4.66301e-05	0.000805428	3.62225	36.1256	ITGB1;HSP90AA1;ITGB4;LAMA4;TNC;LAMC2;PPP2R3A;YWHAZ;PGF;NR4A1;COL4A2;COL4A1;ERBB2;COL9A1;COL9A3
Cardiac muscle contraction	1978-07-01	5.44248e-05	0.000861726	7.98429	78.3953	COX7B;TPM4;COX4I1;TNNT2;TPM1;COX7A2;COX5B
Hypertrophic cardiomyopathy (HCM)	1986-07-01	0.000101709	0.00148651	7.17284	65.9428	ITGB1;TPM4;ITGB4;TNNT2;TPM1;DAG1;ACTG1
Dilated cardiomyopathy (DCM)	1990-07-01	0.00013557	0.00171722	6.82577	60.7905	ITGB1;TPM4;ITGB4;TNNT2;TPM1;DAG1;ACTG1
Protein digestion and absorption	1990-07-01	0.00013557	0.00171722	6.82577	60.7905	COL18A1;COL4A2;COL4A1;COL11A1;COL9A1;COL9A3;SLC38A2
Human papillomavirus infection	14/360	0.000187329	0.00222453	3.32683	28.553	ITGB1;CSNK1A1;ITGB4;LAMA4;TNC;LAMC2;PPP2R3A;COL4A2;COL4A1;PSMC1;CASP3;COL9A1;COL9A3;ATP6V1E1
Adherens junction	1972-06-01	0.000281672	0.0031481	7.33383	59.9523	CDH1;CTNND1;ERBB2;CTNNA1;PTPRF;ACTG1
Salmonella infection	1978-06-01	0.000435114	0.00459287	6.72063	52.017	DYNC1I2;JUN;FLNA;FOS;ARPC5;ACTG1
PPAR signaling pathway	1985-06-01	0.000689061	0.00689061	6.12295	44.5762	FABP5;ME1;DBI;ACSL4;SCD1;ACSL3
IL-17 signaling pathway	1991-06-01	0.000986982	0.00937633	5.68901	39.3728	HSP90AA1;JUN;CASP3;LCN2;FOS;IL17B
Small cell lung cancer	1992-06-01	0.00104498	0.00945461	5.62257	38.5919	ITGB1;COL4A2;COL4A1;CASP3;LAMA4;LAMC2
Pathways in cancer	16/535	0.00119815	0.0103476	2.5336	17.0435	ITGB1;JUN;HSP90AA1;JUP;LAMA4;MGST1;LAMC2;FOS;PGF;COL4A2;COL4A1;CDH1;CASP3;ERBB2;CTNNA1;CALM1
Ferroptosis	1940-04-01	0.00152965	0.0126363	8.90425	57.7237	TRF;ACSL4;ACSL3;SAT1
Apoptosis	7/141	0.00200511	0.0158738	4.21694	26.1959	JUN;TUBA1B;CASP3;FOS;SPTAN1;ACTG1;CTSB
Fluid shear stress and atherosclerosis	7/143	0.00217167	0.0165047	4.1545	25.4765	JUN;HSP90AA1;MGST1;PLAT;FOS;CALM1;ACTG1
Bacterial invasion of epithelial cells	1974-05-01	0.00234206	0.0171151	5.82106	35.2565	ITGB1;CDH1;CTNNA1;ARPC5;ACTG1
Proteasome	1946-04-01	0.00257628	0.0178636	7.62989	45.4849	PSMC6;PSMC3;PSMC1;PSMA7
Pertussis	1976-05-01	0.00263254	0.0178636	5.65651	33.5986	ITGB1;JUN;CASP3;FOS;CALM1
Leukocyte transendothelial migration	6/115	0.00325303	0.0213129	4.43097	25.3813	ITGB1;CTNND1;CLDN7;CTNNA1;MYL12A;ACTG1
Tight junction	7/167	0.00511689	0.032407	3.52701	18.6057	ITGB1;JUN;TUBA1B;CLDN7;ERBB2;MYL12A;ACTG1
Estrogen signaling pathway	6/134	0.00682921	0.0418564	3.7696	18.7973	JUN;HSP90AA1;KRT18;KRT14;FOS;CALM1
Amoebiasis	5/106	0.0106931	0.0634902	3.9703	18.0178	COL4A2;COL4A1;CASP3;LAMA4;LAMC2
Fatty acid biosynthesis	2023-02-14	0.0128267	0.0738506	13.2648	57.7844	ACSL4;ACSL3
Endometrial cancer	1958-03-01	0.0359966	0.201157	4.34928	14.4585	CDH1;ERBB2;CTNNA1
AGE-RAGE signaling pathway in diabetic complications	4/101	0.037995	0.201999	3.29444	10.7738	JUN;COL4A2;COL4A1;CASP3
Adrenergic signaling in cardiomyocytes	5/148	0.0384907	0.201999	2.7982	9.11469	TPM4;TNNT2;TPM1;PPP2R3A;CALM1
Gastric cancer	5/150	0.0403998	0.201999	2.75932	8.85448	JUP;CDH1;CSNK1A1;ERBB2;CTNNA1
Retrograde endocannabinoid signaling	5/150	0.0403998	0.201999	2.75932	8.85448	NDUFB9;GABRP;NDUFA6;NDUFB11;NDUFA2
HIF-1 signaling pathway	4/104	0.0415895	0.202616	3.19512	10.1602	ERBB2;PGK1;TRF;PDHB
Glutathione metabolism	1964-03-01	0.0460579	0.216284	3.92029	12.0661	GPX2;GPX1;MGST1
Toxoplasmosis	4/108	0.0466718	0.216284	3.07161	9.4133	ITGB1;CASP3;LAMA4;LAMC2
Rap1 signaling pathway	6/209	0.0479214	0.216787	2.3678	7.19384	ITGB1;CDH1;CTNND1;CALM1;PGF;ACTG1
Leishmaniasis	1967-03-01	0.0515551	0.227802	3.73596	11.0775	ITGB1;JUN;FOS
Amphetamine addiction	1968-03-01	0.053455	0.228829	3.67829	10.7734	JUN;FOS;CALM1
Hepatitis B	5/163	0.0541962	0.228829	2.53061	7.3771	JUN;DDX3X;CASP3;FOS;YWHAZ
Regulation of actin cytoskeleton	6/217	0.0555662	0.229513	2.2771	6.58122	ITGB1;ITGB4;TMSB4X;ARPC5;MYL12A;ACTG1
p53 signaling pathway	1971-03-01	0.0593535	0.23994	3.51548	9.92857	CASP3;IGFBP3;SERPINB5
MicroRNAs in cancer	7/281	0.0636767	0.252054	2.04758	5.63891	MARCKS;ST14;CASP3;TPM1;ERBB2;TNC;SERPINB5
Phagosome	5/180	0.0758814	0.292079	2.2828	5.88639	ITGB1;DYNC1I2;TUBA1B;ATP6V1E1;ACTG1
MAPK signaling pathway	7/294	0.0768628	0.292079	1.95353	5.01223	NR4A1;JUN;CASP3;ERBB2;FLNA;FOS;PGF
Pyruvate metabolism	1938-02-01	0.0815826	0.300355	4.41622	11.0677	ME1;PDHB
Relaxin signaling pathway	4/131	0.0822024	0.300355	2.51239	6.27738	JUN;COL4A2;COL4A1;FOS
Rheumatoid arthritis	1984-03-01	0.0881755	0.316101	2.94932	7.1622	JUN;FOS;ATP6V1E1
Bladder cancer	1941-02-01	0.0929088	0.326901	4.07589	9.68487	CDH1;ERBB2
Viral myocarditis	1987-03-01	0.0955273	0.330003	2.84355	6.67764	CASP3;DAG1;ACTG1
Colorectal cancer	1988-03-01	0.0980321	0.332609	2.80995	6.52601	JUN;CASP3;FOS
Proteoglycans in cancer	5/203	0.1116	0.369796	2.01525	4.41913	ITGB1;CASP3;ERBB2;FLNA;ACTG1
Breast cancer	4/147	0.112885	0.369796	2.22946	4.86332	JUN;CSNK1A1;ERBB2;FOS
Prostate cancer	1997-03-01	0.121718	0.391975	2.53975	5.34883	HSP90AA1;ERBB2;PLAT
Oxytocin signaling pathway	4/154	0.127694	0.396053	2.12466	4.37281	JUN;FOS;CALM1;ACTG1
Arginine and proline metabolism	1950-02-01	0.129238	0.396053	3.31015	6.77288	SMOX;SAT1
Fatty acid degradation	1950-02-01	0.129238	0.396053	3.31015	6.77288	ACSL4;ACSL3
Th17 cell differentiation	3/102	0.135697	0.405559	2.41087	4.81531	JUN;HSP90AA1;FOS
Amyotrophic lateral sclerosis (ALS)	1952-02-01	0.137707	0.405559	3.17742	6.29964	GPX1;CASP3
Hippo signaling pathway	4/159	0.138744	0.405559	2.0556	4.06007	CDH1;CTNNA1;YWHAZ;ACTG1
RNA transport	4/167	0.157183	0.439736	1.95391	3.61541	EIF5B;PABPC1;EIF2S2;THOC7
TNF signaling pathway	3/110	0.159124	0.439736	2.22971	4.09837	JUN;CASP3;FOS
Viral carcinogenesis	5/229	0.159973	0.439736	1.77897	3.26041	JUN;DDX3X;PSMC1;CASP3;YWHAZ
Epstein-Barr virus infection	5/229	0.159973	0.439736	1.77897	3.26041	JUN;PSMC6;PSMC3;PSMC1;CASP3
Legionellosis	1958-02-01	0.163776	0.439736	2.83612	5.13125	CLK1;CASP3
Cell adhesion molecules (CAMs)	4/170	0.164322	0.439736	1.91831	3.46432	ITGB1;CDH1;CLDN7;PTPRF
Mitophagy	1963-02-01	0.186107	0.491115	2.60299	4.37676	BNIP3L;JUN
Central carbon metabolism in cancer	1964-02-01	0.190624	0.496145	2.56087	4.24452	ERBB2;PDHB
Transcriptional misregulation in cancer	4/183	0.196522	0.504584	1.77781	2.89246	JUP;IGFBP3;TSPAN7;PLAT
Glycolysis / Gluconeogenesis	1967-02-01	0.204261	0.514806	2.44231	3.87926	PGK1;PDHB
Platelet activation	3/125	0.205922	0.514806	1.95407	3.08793	ITGB1;MYL12A;ACTG1
Steroid biosynthesis	2023-01-19	0.212667	0.524764	4.4025	6.81518	EBP
Adipocytokine signaling pathway	1971-02-01	0.2226	0.536552	2.30026	3.45586	ACSL4;ACSL3
B cell receptor signaling pathway	1972-02-01	0.227206	0.536552	2.26728	3.35988	JUN;FOS
Prolactin signaling pathway	1972-02-01	0.227206	0.536552	2.26728	3.35988	ELF5;FOS
Spliceosome	3/132	0.228741	0.536552	1.84738	2.72519	RBM25;SRSF5;TXNL4A
Thyroid hormone synthesis	1973-02-01	0.231819	0.53714	2.23523	3.26747	GPX2;GPX1
Dopaminergic synapse	3/135	0.238664	0.546339	1.80512	2.58619	FOS;PPP2R3A;CALM1
Renin secretion	1976-02-01	0.245689	0.555725	2.14429	3.00992	CALM1;CTSB
Apelin signaling pathway	3/138	0.248659	0.555825	1.76473	2.45593	CDH1;PLAT;CALM1
Measles	3/144	0.268828	0.593922	1.68912	2.21897	JUN;CASP3;FOS
ErbB signaling pathway	1984-02-01	0.282767	0.601573	1.9343	2.44328	JUN;ERBB2
Peroxisome	1984-02-01	0.282767	0.601573	1.9343	2.44328	ACSL4;ACSL3
Kaposi sarcoma-associated herpesvirus infection	4/216	0.285107	0.601573	1.49854	1.88051	JUN;CASP3;FOS;CALM1
Collecting duct acid secretion	2023-01-27	0.288122	0.601573	3.04665	3.79116	ATP6V1E1
Phototransduction	2023-01-27	0.288122	0.601573	3.04665	3.79116	CALM1
Th1 and Th2 cell differentiation	1987-02-01	0.296648	0.601969	1.86575	2.26727	JUN;FOS
Fc gamma R-mediated phagocytosis	1987-02-01	0.296648	0.601969	1.86575	2.26727	MARCKS;ARPC5
Complement and coagulation cascades	1988-02-01	0.301267	0.601969	1.84396	2.21231	PLAT;CLU
Arachidonic acid metabolism	1989-02-01	0.305881	0.601969	1.82267	2.15906	GPX2;GPX1
Antigen processing and presentation	1990-02-01	0.310489	0.601969	1.80187	2.10748	HSP90AA1;CTSB
GABAergic synapse	1990-02-01	0.310489	0.601969	1.80187	2.10748	GABRP;SLC38A2
GnRH signaling pathway	1990-02-01	0.310489	0.601969	1.80187	2.10748	JUN;CALM1
Circadian rhythm	2023-01-30	0.314522	0.603627	2.73106	3.15903	BHLHE41
Wnt signaling pathway	3/160	0.323304	0.605766	1.51574	1.71152	JUN;CSNK1A1;NKD2
Hepatitis C	3/160	0.323304	0.605766	1.51574	1.71152	CASP3;CLDN7;YWHAZ
Biosynthesis of unsaturated fatty acids	1932-01-01	0.331577	0.605766	2.55461	2.82001	SCD1
beta-Alanine metabolism	1932-01-01	0.331577	0.605766	2.55461	2.82001	SMOX
Citrate cycle (TCA cycle)	1932-01-01	0.331577	0.605766	2.55461	2.82001	PDHB
mRNA surveillance pathway	1996-02-01	0.337988	0.611597	1.68634	1.82925	PABPC1;PPP2R3A
Human immunodeficiency virus 1 infection	4/238	0.347075	0.61291	1.35613	1.43507	JUN;CASP3;FOS;CALM1
Toll-like receptor signaling pathway	1999-02-01	0.351617	0.61291	1.63394	1.70781	JUN;FOS
Choline metabolism in cancer	1999-02-01	0.351617	0.61291	1.63394	1.70781	JUN;FOS
Circadian entrainment	1999-02-01	0.351617	0.61291	1.63394	1.70781	FOS;CALM1
T cell receptor signaling pathway	2/101	0.360649	0.613966	1.60077	1.63254	JUN;FOS
Hepatocellular carcinoma	3/171	0.360858	0.613966	1.4157	1.44298	CSNK1A1;MGST1;ACTG1
Aldosterone synthesis and secretion	2/102	0.365148	0.613966	1.58468	1.59649	NR4A1;CALM1
Glucagon signaling pathway	2/102	0.365148	0.613966	1.58468	1.59649	PDHB;CALM1
Chagas disease (American trypanosomiasis)	2/103	0.369635	0.615253	1.56891	1.56144	JUN;FOS
Thyroid cancer	1937-01-01	0.37239	0.615253	2.19924	2.17244	CDH1
Necroptosis	3/176	0.377843	0.618881	1.37444	1.33771	HSP90AA1;CHMP4C;PPIA
African trypanosomiasis	1939-01-01	0.388011	0.630104	2.08328	1.97229	LAMA4
Nicotine addiction	1940-01-01	0.395676	0.637105	2.02976	1.88191	GABRP
C-type lectin receptor signaling pathway	2/112	0.409412	0.653683	1.43988	1.28586	JUN;CALM1
Vasopressin-regulated water reabsorption	1943-01-01	0.418101	0.659129	1.88449	1.64333	DYNC1I2
Hedgehog signaling pathway	1944-01-01	0.425391	0.659129	1.84057	1.57322	CSNK1A1
Mineral absorption	1944-01-01	0.425391	0.659129	1.84057	1.57322	TRF
Oocyte meiosis	2/116	0.4267	0.659129	1.38908	1.18304	CALM1;YWHAZ
Ether lipid metabolism	1947-01-01	0.446718	0.680856	1.72027	1.38624	PLA2G7
Neurotrophin signaling pathway	2/121	0.447932	0.680856	1.33037	1.06844	JUN;CALM1
Cocaine addiction	1948-01-01	0.45365	0.683548	1.68359	1.33076	JUN
Lysosome	2/124	0.460458	0.683548	1.29746	1.00622	NPC2;CTSB
Cholesterol metabolism	1949-01-01	0.460496	0.683548	1.64843	1.27828	NPC2
AMPK signaling pathway	2/126	0.468717	0.690359	1.2764	0.967203	SCD1;PPP2R3A
NOD-like receptor signaling pathway	3/205	0.473732	0.691688	1.17537	0.878135	JUN;HSP90AA1;CTSB
Osteoclast differentiation	2/128	0.476901	0.691688	1.25602	0.930014	JUN;FOS
cAMP signaling pathway	3/211	0.49277	0.704337	1.14112	0.807582	JUN;FOS;CALM1
Serotonergic synapse	2/132	0.493036	0.704337	1.21712	0.860716	CYP2D22;CASP3
Signaling pathways regulating pluripotency of stem cells	2/137	0.512759	0.727046	1.17174	0.782667	INHBB;SKIL
Insulin signaling pathway	2/139	0.520506	0.727305	1.15452	0.753849	CALM1;PTPRF
Vascular smooth muscle contraction	2/140	0.524349	0.727305	1.1461	0.739918	CALM1;RAMP1
Inflammatory bowel disease (IBD)	1959-01-01	0.524425	0.727305	1.36352	0.880089	JUN
Metabolism of xenobiotics by cytochrome P450	1966-01-01	0.56463	0.766342	1.21625	0.69519	MGST1
Non-small cell lung cancer	1966-01-01	0.56463	0.766342	1.21625	0.69519	ERBB2
Long-term potentiation	1967-01-01	0.57009	0.766342	1.19776	0.673095	CALM1
RIG-I-like receptor signaling pathway	1968-01-01	0.575482	0.766342	1.17982	0.651909	DDX3X
Renal cell carcinoma	1968-01-01	0.575482	0.766342	1.17982	0.651909	JUN
Acute myeloid leukemia	1969-01-01	0.580806	0.766342	1.16241	0.631584	JUP
Cortisol synthesis and secretion	1969-01-01	0.580806	0.766342	1.16241	0.631584	NR4A1
Melanoma	1972-01-01	0.596384	0.779619	1.11313	0.575343	CDH1
Gastric acid secretion	1974-01-01	0.606448	0.779619	1.08252	0.541409	CALM1
Protein processing in endoplasmic reticulum	2/163	0.606902	0.779619	0.981216	0.490008	HSP90AA1;RRBP1
Glioma	1975-01-01	0.611385	0.779619	1.06784	0.525406	CALM1
Pancreatic cancer	1975-01-01	0.611385	0.779619	1.06784	0.525406	ERBB2
Synaptic vesicle cycle	1977-01-01	0.621076	0.782289	1.03963	0.495178	ATP6V1E1
Influenza A	2/168	0.623349	0.782289	0.951419	0.449686	JUN;ACTG1
Salivary secretion	1978-01-01	0.625831	0.782289	1.02608	0.480897	CALM1
RNA degradation	1983-01-01	0.648729	0.80038	0.963268	0.416845	PABPC1
Tuberculosis	2/178	0.654643	0.80038	0.896902	0.379986	CASP3;CALM1
Endocytosis	3/269	0.656448	0.80038	0.889653	0.374466	ACAP1;CHMP4C;ARPC5
Axon guidance	2/180	0.660648	0.80038	0.886734	0.367581	ITGB1;MYL12A
Gap junction	1986-01-01	0.661791	0.80038	0.929128	0.383549	TUBA1B
Steroid hormone biosynthesis	1989-01-01	0.67437	0.80038	0.897317	0.353521	CYP2D22
Cellular senescence	2/185	0.675296	0.80038	0.862286	0.338537	IGFBP3;CALM1
Progesterone-mediated oocyte maturation	1990-01-01	0.678459	0.80038	0.887189	0.344168	HSP90AA1
TGF-beta signaling pathway	1991-01-01	0.682496	0.80038	0.877287	0.335122	INHBB
Morphine addiction	1992-01-01	0.686483	0.80038	0.867602	0.326369	GABRP
Calcium signaling pathway	2/189	0.686642	0.80038	0.843669	0.317171	ERBB2;CALM1
Chemical carcinogenesis	1994-01-01	0.694308	0.804381	0.848858	0.309697	MGST1
Phosphatidylinositol signaling system	1998-01-01	0.709379	0.816861	0.813688	0.279392	CALM1
Melanogenesis	1/100	0.716635	0.820244	0.797168	0.265608	CALM1
Parathyroid hormone synthesis, secretion and action	1/107	0.740637	0.842641	0.74426	0.22346	FOS
Insulin resistance	1/110	0.750294	0.845719	0.723665	0.207902	PTPRF
Cholinergic synapse	1/113	0.759592	0.845719	0.704174	0.193629	FOS
Drug metabolism	1/114	0.762614	0.845719	0.697907	0.189135	MGST1
Glutamatergic synapse	1/114	0.762614	0.845719	0.697907	0.189135	SLC38A2
Thyroid hormone signaling pathway	1/115	0.765599	0.845719	0.691749	0.184764	ACTG1
Natural killer cell mediated cytotoxicity	1/118	0.774329	0.850419	0.673909	0.172358	CASP3
Cell cycle	1/123	0.788166	0.853983	0.646125	0.153808	YWHAZ
Sphingolipid signaling pathway	1/124	0.790831	0.853983	0.64084	0.150387	PPP2R3A
Ras signaling pathway	2/233	0.791058	0.853983	0.681434	0.159717	CALM1;PGF
Inflammatory mediator regulation of TRP channels	1/127	0.798625	0.857281	0.625486	0.140649	CALM1
Autophagy	1/130	0.80613	0.858858	0.610846	0.131644	CTSB
FoxO signaling pathway	1/132	0.810978	0.858858	0.601459	0.126015	FBXO32
Human T-cell leukemia virus 1 infection	2/245	0.813655	0.858858	0.647385	0.133503	JUN;FOS
Ubiquitin mediated proteolysis	1/138	0.824809	0.865821	0.574942	0.110736	UBE2Q2
Human cytomegalovirus infection	2/255	0.830798	0.867317	0.621478	0.115202	CASP3;CALM1
mTOR signaling pathway	1/154	0.856958	0.889738	0.514397	0.0794055	ATP6V1E1
Cushing syndrome	1/159	0.865744	0.893975	0.497992	0.0717933	NR4A1
Cytokine-cytokine receptor interaction	2/292	0.882544	0.90521	0.541157	0.0676159	INHBB;IL17B
cGMP-PKG signaling pathway	1/172	0.886153	0.90521	0.459828	0.0555774	CALM1
Alcoholism	1/199	0.919195	0.933941	0.396576	0.0334145	CALM1
Herpes simplex virus 1 infection	2/433	0.97319	0.983543	0.361481	0.0098236	CASP3;SRSF5
Neuroactive ligand-receptor interaction	1/348	0.987916	0.993143	0.224564	0.0027301	GABRP
Olfactory transduction	1/1133	0.999996	0.999996	0.0660522	2.73783e-07	CALM1
